# idCOV: a pipeline for quick clade identification of SARS-CoV-2 isolates

**DOI:** 10.1101/2020.10.08.330456

**Authors:** Xun Zhu, Ti-Cheng Chang, Richard Webby, Gang Wu

**Author notes:** The authors wish it to be known that these authors contributed equally (Xun Zhu, Ti-Cheng Chang).

## Abstract

idCOV is a phylogenetic pipeline for quickly identifying the clades of SARS-CoV-2 virus isolates from raw sequencing data based on a selected clade-defining marker list. Using a public dataset, we show that idCOV can make equivalent calls as annotated by Nextstrain.org on all three common clade systems using user uploaded FastQ files directly. Web and equivalent command-line interfaces are available. It can be deployed on any Linux environment, including personal computer, HPC and the cloud. The source code is available at https://github.com/xz-stjude/idcov. A documentation for installation can be found at https://github.com/xz-stjude/idcov/blob/master/README.md.
