## Supplementary Material 1 for "idCOV: a pipeline for quick clade identification of SARS-CoV-2 isolates": all_samples.csv

pos	n_covering_frags	ref	alt	is_mutated	original_ref	sample_id
241	1113	C	T	yes	C	TAS111
1059	3541	C	T	yes	C	TAS111
3037	2281	C	T	yes	C	TAS111
8782	1413	C	C		C	TAS111
11083	2548	G	G		G	TAS111
14408	13151	C	T	yes	C	TAS111
14805	2892	C	C		C	TAS111
17747	2179	C	C		C	TAS111
17858	208	A	A		A	TAS111
18060	4541	C	C		C	TAS111
23403	6081	A	G	yes	A	TAS111
25563	7736	G	T	yes	G	TAS111
26144	7157	G	G		G	TAS111
28144	4404	T	T		T	TAS111
28881	48	G	G		G	TAS111
28882	49	G	G		G	TAS111
28883	48	G	G		G	TAS111
241	343	C	C		C	TAS221
1059	4061	C	C		C	TAS221
3037	2942	C	C		C	TAS221
8782	20	C	T	yes	C	TAS221
11083	333	G	G		G	TAS221
14408	4051	C	C		C	TAS221
14805	1175	C	C		C	TAS221
17747	1332	C	C		C	TAS221
17858	110	A	G	yes	A	TAS221
18060	4957	C	T	yes	C	TAS221
23403	3842	A	A		A	TAS221
25563	9838	G	G		G	TAS221
26144	2268	G	G		G	TAS221
28144	3382	T	C	yes	T	TAS221
28881	332	G	G		G	TAS221
28882	338	G	G		G	TAS221
28883	338	G	G		G	TAS221
241	2010	C	C		C	TAS255
1059	3293	C	C		C	TAS255
3037	5381	C	C		C	TAS255
8782	1861	C	T	yes	C	TAS255
11083	5409	G	G		G	TAS255
14408	5565	C	C		C	TAS255
14805	6360	C	T	yes	C	TAS255
17747	1542	C	C		C	TAS255
17858	1084	A	A		A	TAS255
18060	3225	C	C		C	TAS255
23403	5649	A	A		A	TAS255
25563	5850	G	G		G	TAS255
26144	7573	G	G		G	TAS255
28144	4049	T	C	yes	T	TAS255
28881	960	G	G		G	TAS255
28882	976	G	G		G	TAS255
28883	972	G	G		G	TAS255
241	5139	C	C		C	TAS78
1059	2270	C	C		C	TAS78
3037	4553	C	C		C	TAS78
8782	8301	C	C		C	TAS78
11083	3509	G	T	yes	G	TAS78
14408	5831	C	C		C	TAS78
14805	5181	C	T	yes	C	TAS78
17747	2320	C	C		C	TAS78
17858	2534	A	A		A	TAS78
18060	2714	C	C		C	TAS78
23403	4589	A	A		A	TAS78
25563	3351	G	G		G	TAS78
26144	9394	G	T	yes	G	TAS78
28144	3815	T	T		T	TAS78
28881	325	G	G		G	TAS78
28882	330	G	G		G	TAS78
28883	325	G	G		G	TAS78
241	5122	C	C		C	TAS87
1059	2840	C	C		C	TAS87
3037	5242	C	C		C	TAS87
8782	9564	C	T	yes	C	TAS87
11083	4017	G	G		G	TAS87
14408	6508	C	C		C	TAS87
14805	5814	C	T	yes	C	TAS87
17747	2538	C	C		C	TAS87
17858	2993	A	A		A	TAS87
18060	2832	C	C		C	TAS87
23403	5984	A	A		A	TAS87
25563	3403	G	G		G	TAS87
26144	9493	G	G		G	TAS87
28144	4324	T	C	yes	T	TAS87
28881	761	G	G		G	TAS87
28882	759	G	G		G	TAS87
28883	750	G	G		G	TAS87
241	81	C	C		C	VIC07
1059	2351	C	C		C	VIC07
3037	3756	C	C		C	VIC07
8782	889	C	T	yes	C	VIC07
11083	5263	G	G		G	VIC07
14408	8551	C	C		C	VIC07
14805	3419	C	C		C	VIC07
17747	1375	C	C		C	VIC07
17858	868	A	A		A	VIC07
18060	3143	C	C		C	VIC07
23403	7999	A	A		A	VIC07
25563	7547	G	G		G	VIC07
26144	11860	G	G		G	VIC07
28144	5803	T	C	yes	T	VIC07
28881	293	G	G		G	VIC07
28882	293	G	G		G	VIC07
28883	290	G	G		G	VIC07
241	1134	C	C		C	VIC146
1059	3440	C	C		C	VIC146
3037	3933	C	C		C	VIC146
8782	134	C	C		C	VIC146
11083	4515	G	T	yes	G	VIC146
14408	7436	C	C		C	VIC146
14805	5500	C	T	yes	C	VIC146
17747	1575	C	C		C	VIC146
17858	130	A	A		A	VIC146
18060	2283	C	C		C	VIC146
23403	4195	A	A		A	VIC146
25563	7138	G	G		G	VIC146
26144	15864	G	T	yes	G	VIC146
28144	6117	T	T		T	VIC146
28881	654	G	G		G	VIC146
28882	656	G	G		G	VIC146
28883	643	G	G		G	VIC146
241	2825	C	T	yes	C	VIC147
1059	2686	C	T	yes	C	VIC147
3037	4042	C	T	yes	C	VIC147
8782	454	C	C		C	VIC147
11083	5476	G	G		G	VIC147
14408	7477	C	T	yes	C	VIC147
14805	5322	C	C		C	VIC147
17747	1270	C	C		C	VIC147
17858	169	A	A		A	VIC147
18060	2531	C	C		C	VIC147
23403	3464	A	G	yes	A	VIC147
25563	5896	G	T	yes	G	VIC147
26144	12948	G	G		G	VIC147
28144	5227	T	T		T	VIC147
28881	456	G	G		G	VIC147
28882	456	G	G		G	VIC147
28883	453	G	G		G	VIC147
241	3794	C	C		C	VIC1490
1059	2768	C	C		C	VIC1490
3037	2954	C	C		C	VIC1490
8782	2796	C	C		C	VIC1490
11083	1772	G	T	yes	G	VIC1490
14408	2498	C	C		C	VIC1490
14805	2084	C	C		C	VIC1490
17747	1396	C	C		C	VIC1490
17858	1815	A	A		A	VIC1490
18060	1328	C	C		C	VIC1490
23403	4722	A	A		A	VIC1490
25563	2312	G	G		G	VIC1490
26144	211	G	G		G	VIC1490
28144	1960	T	T		T	VIC1490
28881	1657	G	G		G	VIC1490
28882	1656	G	G		G	VIC1490
28883	1652	G	G		G	VIC1490
241	1014	C	T	yes	C	VIC149
1059	1328	C	C		C	VIC149
3037	1587	C	T	yes	C	VIC149
8782	92	C	C		C	VIC149
11083	1889	G	G		G	VIC149
14408	3144	C	T	yes	C	VIC149
14805	2172	C	C		C	VIC149
17747	552	C	C		C	VIC149
17858	38	A	A		A	VIC149
18060	1144	C	C		C	VIC149
23403	1413	A	G	yes	A	VIC149
25563	2826	G	G		G	VIC149
26144	6102	G	G		G	VIC149
28144	2351	T	T		T	VIC149
28881	228	G	G		G	VIC149
28882	230	G	G		G	VIC149
28883	231	G	G		G	VIC149
241	479	C	T	yes	C	VIC1783
1059	1276	C	C		C	VIC1783
3037	2730	C	T	yes	C	VIC1783
8782	644	C	C		C	VIC1783
11083	2480	G	T	yes	G	VIC1783
14408	1854	C	T	yes	C	VIC1783
14805	2571	C	C		C	VIC1783
17747	438	C	C		C	VIC1783
17858	359	A	A		A	VIC1783
18060	1549	C	C		C	VIC1783
23403	3731	A	G	yes	A	VIC1783
25563	1806	G	T	yes	G	VIC1783
26144	3546	G	G		G	VIC1783
28144	2655	T	T		T	VIC1783
28881	410	G	G		G	VIC1783
28882	417	G	G		G	VIC1783
28883	408	G	G		G	VIC1783
241	1638	C	T	yes	C	VIC2284
1059	3757	C	C		C	VIC2284
3037	4090	C	T	yes	C	VIC2284
8782	2696	C	C		C	VIC2284
11083	6238	G	G		G	VIC2284
14408	6073	C	T	yes	C	VIC2284
14805	8218	C	C		C	VIC2284
17747	2522	C	C		C	VIC2284
17858	2460	A	A		A	VIC2284
18060	2994	C	C		C	VIC2284
23403	7585	A	G	yes	A	VIC2284
25563	7685	G	G		G	VIC2284
26144	8515	G	G		G	VIC2284
28144	5481	T	T		T	VIC2284
28881	2220	G	A	yes	G	VIC2284
28882	2218	G	A	yes	G	VIC2284
28883	2240	G	C	yes	G	VIC2284
241	8395	C	T	yes	C	VIC2646
1059	5293	C	C		C	VIC2646
3037	7220	C	T	yes	C	VIC2646
8782	2369	C	C		C	VIC2646
11083	6930	G	G		G	VIC2646
14408	7852	C	T	yes	C	VIC2646
14805	9449	C	C		C	VIC2646
17747	4811	C	C		C	VIC2646
17858	5469	A	A		A	VIC2646
18060	4572	C	C		C	VIC2646
23403	7063	A	G	yes	A	VIC2646
25563	8974	G	G		G	VIC2646
26144	14717	G	G		G	VIC2646
28144	6028	T	T		T	VIC2646
28881	2266	G	A	yes	G	VIC2646
28882	2261	G	A	yes	G	VIC2646
28883	2295	G	C	yes	G	VIC2646
241	11	C	T	yes	C	VIC4055
1059	4418	C	C		C	VIC4055
3037	5709	C	T	yes	C	VIC4055
8782	6	C	Z		C	VIC4055
11083	144	G	G		G	VIC4055
14408	7465	C	T	yes	C	VIC4055
14805	18	C	C		C	VIC4055
17747	1058	C	C		C	VIC4055
17858	22	A	A		A	VIC4055
18060	3545	C	C		C	VIC4055
23403	1292	A	G	yes	A	VIC4055
25563	8002	G	G		G	VIC4055
26144	9392	G	G		G	VIC4055
28144	683	T	T		T	VIC4055
28881	13	G	A	yes	G	VIC4055
28882	13	G	A	yes	G	VIC4055
28883	13	G	C	yes	G	VIC4055
241	4461	C	T	yes	C	VIC527
1059	2633	C	C		C	VIC527
3037	5538	C	T	yes	C	VIC527
8782	4410	C	C		C	VIC527
11083	4662	G	G		G	VIC527
14408	6503	C	T	yes	C	VIC527
14805	6088	C	C		C	VIC527
17747	1043	C	C		C	VIC527
17858	580	A	A		A	VIC527
18060	2709	C	C		C	VIC527
23403	5345	A	G	yes	A	VIC527
25563	3042	G	G		G	VIC527
26144	8384	G	G		G	VIC527
28144	3781	T	T		T	VIC527
28881	979	G	G		G	VIC527
28882	992	G	G		G	VIC527
28883	983	G	G		G	VIC527
241	13135	C	C		C	VIC61
1059	9784	C	C		C	VIC61
3037	5006	C	C		C	VIC61
8782	144	C	C		C	VIC61
11083	10806	G	T	yes	G	VIC61
14408	23760	C	C		C	VIC61
14805	6922	C	T	yes	C	VIC61
17747	2384	C	C		C	VIC61
17858	604	A	A		A	VIC61
18060	7179	C	C		C	VIC61
23403	6795	A	A		A	VIC61
25563	8752	G	G		G	VIC61
26144	2558	G	T	yes	G	VIC61
28144	6003	T	T		T	VIC61
28881	48	G	G		G	VIC61
28882	47	G	G		G	VIC61
28883	47	G	G		G	VIC61
241	3474	C	T	yes	C	VIC803
1059	2584	C	C		C	VIC803
3037	3140	C	T	yes	C	VIC803
8782	46	C	C		C	VIC803
11083	4864	G	G		G	VIC803
14408	6415	C	T	yes	C	VIC803
14805	5543	C	C		C	VIC803
17747	1191	C	C		C	VIC803
17858	641	A	A		A	VIC803
18060	2927	C	C		C	VIC803
23403	6388	A	G	yes	A	VIC803
25563	3440	G	G		G	VIC803
26144	4426	G	G		G	VIC803
28144	4692	T	T		T	VIC803
28881	198	G	G		G	VIC803
28882	199	G	G		G	VIC803
28883	194	G	G		G	VIC803
241	5095	C	C		C	VIC951
1059	4003	C	C		C	VIC951
3037	6828	C	C		C	VIC951
8782	753	C	C		C	VIC951
11083	6385	G	T	yes	G	VIC951
14408	7595	C	C		C	VIC951
14805	8279	C	T	yes	C	VIC951
17747	2390	C	C		C	VIC951
17858	1992	A	A		A	VIC951
18060	3636	C	C		C	VIC951
23403	8309	A	A		A	VIC951
25563	4765	G	G		G	VIC951
26144	10677	G	T	yes	G	VIC951
28144	6069	T	T		T	VIC951
28881	1162	G	G		G	VIC951
28882	1165	G	G		G	VIC951
28883	1152	G	G		G	VIC951
