## Supplementary Material 1 for "idCOV: a pipeline for quick clade identification of SARS-CoV-2 isolates": all_samples_marker_coverages.csv

sample_id	241	1059	3037	8782	11083	14408	14805	17747	17858	18060	23403	25563	26144	28144	28881	28882	28883
TAS111	1113	3541	2281	1413	2548	13151	2892	2179	208	4541	6081	7736	7157	4404	48	49	48
TAS221	343	4061	2942	20	333	4051	1175	1332	110	4957	3842	9838	2268	3382	332	338	338
TAS255	2010	3293	5381	1861	5409	5565	6360	1542	1084	3225	5649	5850	7573	4049	960	976	972
TAS78	5139	2270	4553	8301	3509	5831	5181	2320	2534	2714	4589	3351	9394	3815	325	330	325
TAS87	5122	2840	5242	9564	4017	6508	5814	2538	2993	2832	5984	3403	9493	4324	761	759	750
VIC07	81	2351	3756	889	5263	8551	3419	1375	868	3143	7999	7547	11860	5803	293	293	290
VIC146	1134	3440	3933	134	4515	7436	5500	1575	130	2283	4195	7138	15864	6117	654	656	643
VIC147	2825	2686	4042	454	5476	7477	5322	1270	169	2531	3464	5896	12948	5227	456	456	453
VIC149	1014	1328	1587	92	1889	3144	2172	552	38	1144	1413	2826	6102	2351	228	230	231
VIC1490	3794	2768	2954	2796	1772	2498	2084	1396	1815	1328	4722	2312	211	1960	1657	1656	1652
VIC1783	479	1276	2730	644	2480	1854	2571	438	359	1549	3731	1806	3546	2655	410	417	408
VIC2284	1638	3757	4090	2696	6238	6073	8218	2522	2460	2994	7585	7685	8515	5481	2220	2218	2240
VIC2646	8395	5293	7220	2369	6930	7852	9449	4811	5469	4572	7063	8974	14717	6028	2266	2261	2295
VIC4055	11	4418	5709	6	144	7465	18	1058	22	3545	1292	8002	9392	683	13	13	13
VIC527	4461	2633	5538	4410	4662	6503	6088	1043	580	2709	5345	3042	8384	3781	979	992	983
VIC61	13135	9784	5006	144	10806	23760	6922	2384	604	7179	6795	8752	2558	6003	48	47	47
VIC803	3474	2584	3140	46	4864	6415	5543	1191	641	2927	6388	3440	4426	4692	198	199	194
VIC951	5095	4003	6828	753	6385	7595	8279	2390	1992	3636	8309	4765	10677	6069	1162	1165	1152
