## Supplementary Material 1 for "idCOV: a pipeline for quick clade identification of SARS-CoV-2 isolates": all_samples_marker_profiles.csv

sample_id	241	1059	3037	8782	11083	14408	14805	17747	17858	18060	23403	25563	26144	28144	28881	28882	28883
TAS111	T	T	T	C	G	T	C	C	A	C	G	T	G	T	G	G	G
TAS221	C	C	C	T	G	C	C	C	G	T	A	G	G	C	G	G	G
TAS255	C	C	C	T	G	C	T	C	A	C	A	G	G	C	G	G	G
TAS78	C	C	C	C	T	C	T	C	A	C	A	G	T	T	G	G	G
TAS87	C	C	C	T	G	C	T	C	A	C	A	G	G	C	G	G	G
VIC07	C	C	C	T	G	C	C	C	A	C	A	G	G	C	G	G	G
VIC146	C	C	C	C	T	C	T	C	A	C	A	G	T	T	G	G	G
VIC147	T	T	T	C	G	T	C	C	A	C	G	T	G	T	G	G	G
VIC149	T	C	T	C	G	T	C	C	A	C	G	G	G	T	G	G	G
VIC1490	C	C	C	C	T	C	C	C	A	C	A	G	G	T	G	G	G
VIC1783	T	C	T	C	T	T	C	C	A	C	G	T	G	T	G	G	G
VIC2284	T	C	T	C	G	T	C	C	A	C	G	G	G	T	A	A	C
VIC2646	T	C	T	C	G	T	C	C	A	C	G	G	G	T	A	A	C
VIC4055	T	C	T	Z	G	T	C	C	A	C	G	G	G	T	A	A	C
VIC527	T	C	T	C	G	T	C	C	A	C	G	G	G	T	G	G	G
VIC61	C	C	C	C	T	C	T	C	A	C	A	G	T	T	G	G	G
VIC803	T	C	T	C	G	T	C	C	A	C	G	G	G	T	G	G	G
VIC951	C	C	C	C	T	C	T	C	A	C	A	G	T	T	G	G	G
