## Supplementary Material 1 for "idCOV: a pipeline for quick clade identification of SARS-CoV-2 isolates": all_samples_score_df.csv

id	clade	manhattan	sample_id
gisaid	GH_1	0	TAS111
gisaid	GH_2	1	TAS111
gisaid	G	2	TAS111
gisaid	GR	5	TAS111
gisaid	L	6	TAS111
gisaid	O_1	6	TAS111
gisaid	O_2	8	TAS111
gisaid	S_1	8	TAS111
gisaid	V_2	8	TAS111
gisaid	V_1	9	TAS111
gisaid	S_2	11	TAS111
new_nextstrain	20C	0	TAS111
new_nextstrain	20A_2	1	TAS111
new_nextstrain	20A_1	2	TAS111
new_nextstrain	20B	5	TAS111
new_nextstrain	19A_1	6	TAS111
new_nextstrain	19A_2	7	TAS111
new_nextstrain	19B_1	8	TAS111
new_nextstrain	19B_2	11	TAS111
old_nextstrain	A2	3	TAS111
old_nextstrain	A2a	5	TAS111
old_nextstrain	A6	6	TAS111
old_nextstrain	A3	7	TAS111
old_nextstrain	B	7	TAS111
old_nextstrain	B4	7	TAS111
old_nextstrain	A1a	8	TAS111
old_nextstrain	B1	11	TAS111
gisaid	S_2	1	TAS221
gisaid	S_1	2	TAS221
gisaid	L	4	TAS221
gisaid	O_1	4	TAS221
gisaid	O_2	6	TAS221
gisaid	V_2	6	TAS221
gisaid	V_1	7	TAS221
gisaid	G	8	TAS221
gisaid	GH_2	9	TAS221
gisaid	GH_1	10	TAS221
gisaid	GR	11	TAS221
new_nextstrain	19B_2	1	TAS221
new_nextstrain	19B_1	2	TAS221
new_nextstrain	19A_1	4	TAS221
new_nextstrain	19A_2	5	TAS221
new_nextstrain	20A_1	8	TAS221
new_nextstrain	20A_2	9	TAS221
new_nextstrain	20C	10	TAS221
new_nextstrain	20B	11	TAS221
old_nextstrain	B1	1	TAS221
old_nextstrain	B	3	TAS221
old_nextstrain	B4	3	TAS221
old_nextstrain	A6	4	TAS221
old_nextstrain	A3	5	TAS221
old_nextstrain	A1a	6	TAS221
old_nextstrain	A2	7	TAS221
old_nextstrain	A2a	11	TAS221
gisaid	S_1	1	TAS255
gisaid	L	3	TAS255
gisaid	O_1	3	TAS255
gisaid	S_2	4	TAS255
gisaid	V_1	4	TAS255
gisaid	O_2	5	TAS255
gisaid	V_2	5	TAS255
gisaid	G	7	TAS255
gisaid	GH_2	8	TAS255
gisaid	GH_1	9	TAS255
gisaid	GR	10	TAS255
new_nextstrain	19B_1	1	TAS255
new_nextstrain	19A_1	3	TAS255
new_nextstrain	19A_2	4	TAS255
new_nextstrain	19B_2	4	TAS255
new_nextstrain	20A_1	7	TAS255
new_nextstrain	20A_2	8	TAS255
new_nextstrain	20C	9	TAS255
new_nextstrain	20B	10	TAS255
old_nextstrain	B	2	TAS255
old_nextstrain	B4	2	TAS255
old_nextstrain	A1a	3	TAS255
old_nextstrain	A6	3	TAS255
old_nextstrain	A3	4	TAS255
old_nextstrain	B1	4	TAS255
old_nextstrain	A2	6	TAS255
old_nextstrain	A2a	10	TAS255
gisaid	V_1	0	TAS78
gisaid	O_2	1	TAS78
gisaid	V_2	1	TAS78
gisaid	L	3	TAS78
gisaid	O_1	3	TAS78
gisaid	S_1	5	TAS78
gisaid	G	7	TAS78
gisaid	GH_2	8	TAS78
gisaid	S_2	8	TAS78
gisaid	GH_1	9	TAS78
gisaid	GR	10	TAS78
new_nextstrain	19A_2	2	TAS78
new_nextstrain	19A_1	3	TAS78
new_nextstrain	19B_1	5	TAS78
new_nextstrain	20A_1	7	TAS78
new_nextstrain	19B_2	8	TAS78
new_nextstrain	20A_2	8	TAS78
new_nextstrain	20C	9	TAS78
new_nextstrain	20B	10	TAS78
old_nextstrain	A1a	1	TAS78
old_nextstrain	A3	2	TAS78
old_nextstrain	A6	3	TAS78
old_nextstrain	B	4	TAS78
old_nextstrain	B4	4	TAS78
old_nextstrain	A2	6	TAS78
old_nextstrain	B1	8	TAS78
old_nextstrain	A2a	10	TAS78
gisaid	S_1	1	TAS87
gisaid	L	3	TAS87
gisaid	O_1	3	TAS87
gisaid	S_2	4	TAS87
gisaid	V_1	4	TAS87
gisaid	O_2	5	TAS87
gisaid	V_2	5	TAS87
gisaid	G	7	TAS87
gisaid	GH_2	8	TAS87
gisaid	GH_1	9	TAS87
gisaid	GR	10	TAS87
new_nextstrain	19B_1	1	TAS87
new_nextstrain	19A_1	3	TAS87
new_nextstrain	19A_2	4	TAS87
new_nextstrain	19B_2	4	TAS87
new_nextstrain	20A_1	7	TAS87
new_nextstrain	20A_2	8	TAS87
new_nextstrain	20C	9	TAS87
new_nextstrain	20B	10	TAS87
old_nextstrain	B	2	TAS87
old_nextstrain	B4	2	TAS87
old_nextstrain	A1a	3	TAS87
old_nextstrain	A6	3	TAS87
old_nextstrain	A3	4	TAS87
old_nextstrain	B1	4	TAS87
old_nextstrain	A2	6	TAS87
old_nextstrain	A2a	10	TAS87
gisaid	S_1	0	VIC07
gisaid	L	2	VIC07
gisaid	O_1	2	VIC07
gisaid	S_2	3	VIC07
gisaid	O_2	4	VIC07
gisaid	V_2	4	VIC07
gisaid	V_1	5	VIC07
gisaid	G	6	VIC07
gisaid	GH_2	7	VIC07
gisaid	GH_1	8	VIC07
gisaid	GR	9	VIC07
new_nextstrain	19B_1	0	VIC07
new_nextstrain	19A_1	2	VIC07
new_nextstrain	19A_2	3	VIC07
new_nextstrain	19B_2	3	VIC07
new_nextstrain	20A_1	6	VIC07
new_nextstrain	20A_2	7	VIC07
new_nextstrain	20C	8	VIC07
new_nextstrain	20B	9	VIC07
old_nextstrain	B	1	VIC07
old_nextstrain	B4	1	VIC07
old_nextstrain	A6	2	VIC07
old_nextstrain	A3	3	VIC07
old_nextstrain	B1	3	VIC07
old_nextstrain	A1a	4	VIC07
old_nextstrain	A2	5	VIC07
old_nextstrain	A2a	9	VIC07
gisaid	V_1	0	VIC146
gisaid	O_2	1	VIC146
gisaid	V_2	1	VIC146
gisaid	L	3	VIC146
gisaid	O_1	3	VIC146
gisaid	S_1	5	VIC146
gisaid	G	7	VIC146
gisaid	GH_2	8	VIC146
gisaid	S_2	8	VIC146
gisaid	GH_1	9	VIC146
gisaid	GR	10	VIC146
new_nextstrain	19A_2	2	VIC146
new_nextstrain	19A_1	3	VIC146
new_nextstrain	19B_1	5	VIC146
new_nextstrain	20A_1	7	VIC146
new_nextstrain	19B_2	8	VIC146
new_nextstrain	20A_2	8	VIC146
new_nextstrain	20C	9	VIC146
new_nextstrain	20B	10	VIC146
old_nextstrain	A1a	1	VIC146
old_nextstrain	A3	2	VIC146
old_nextstrain	A6	3	VIC146
old_nextstrain	B	4	VIC146
old_nextstrain	B4	4	VIC146
old_nextstrain	A2	6	VIC146
old_nextstrain	B1	8	VIC146
old_nextstrain	A2a	10	VIC146
gisaid	GH_1	0	VIC147
gisaid	GH_2	1	VIC147
gisaid	G	2	VIC147
gisaid	GR	5	VIC147
gisaid	L	6	VIC147
gisaid	O_1	6	VIC147
gisaid	O_2	8	VIC147
gisaid	S_1	8	VIC147
gisaid	V_2	8	VIC147
gisaid	V_1	9	VIC147
gisaid	S_2	11	VIC147
new_nextstrain	20C	0	VIC147
new_nextstrain	20A_2	1	VIC147
new_nextstrain	20A_1	2	VIC147
new_nextstrain	20B	5	VIC147
new_nextstrain	19A_1	6	VIC147
new_nextstrain	19A_2	7	VIC147
new_nextstrain	19B_1	8	VIC147
new_nextstrain	19B_2	11	VIC147
old_nextstrain	A2	3	VIC147
old_nextstrain	A2a	5	VIC147
old_nextstrain	A6	6	VIC147
old_nextstrain	A3	7	VIC147
old_nextstrain	B	7	VIC147
old_nextstrain	B4	7	VIC147
old_nextstrain	A1a	8	VIC147
old_nextstrain	B1	11	VIC147
gisaid	L	1	VIC1490
gisaid	O_1	1	VIC1490
gisaid	O_2	1	VIC1490
gisaid	V_2	1	VIC1490
gisaid	V_1	2	VIC1490
gisaid	S_1	3	VIC1490
gisaid	G	5	VIC1490
gisaid	GH_2	6	VIC1490
gisaid	S_2	6	VIC1490
gisaid	GH_1	7	VIC1490
gisaid	GR	8	VIC1490
new_nextstrain	19A_1	1	VIC1490
new_nextstrain	19A_2	2	VIC1490
new_nextstrain	19B_1	3	VIC1490
new_nextstrain	20A_1	5	VIC1490
new_nextstrain	19B_2	6	VIC1490
new_nextstrain	20A_2	6	VIC1490
new_nextstrain	20C	7	VIC1490
new_nextstrain	20B	8	VIC1490
old_nextstrain	A3	0	VIC1490
old_nextstrain	A6	1	VIC1490
old_nextstrain	B	2	VIC1490
old_nextstrain	B4	2	VIC1490
old_nextstrain	A1a	3	VIC1490
old_nextstrain	A2	4	VIC1490
old_nextstrain	B1	6	VIC1490
old_nextstrain	A2a	8	VIC1490
gisaid	G	0	VIC149
gisaid	GH_2	1	VIC149
gisaid	GH_1	2	VIC149
gisaid	GR	3	VIC149
gisaid	L	4	VIC149
gisaid	O_1	4	VIC149
gisaid	O_2	6	VIC149
gisaid	S_1	6	VIC149
gisaid	V_2	6	VIC149
gisaid	V_1	7	VIC149
gisaid	S_2	9	VIC149
new_nextstrain	20A_1	0	VIC149
new_nextstrain	20A_2	1	VIC149
new_nextstrain	20C	2	VIC149
new_nextstrain	20B	3	VIC149
new_nextstrain	19A_1	4	VIC149
new_nextstrain	19A_2	5	VIC149
new_nextstrain	19B_1	6	VIC149
new_nextstrain	19B_2	9	VIC149
old_nextstrain	A2	1	VIC149
old_nextstrain	A2a	3	VIC149
old_nextstrain	A6	4	VIC149
old_nextstrain	A3	5	VIC149
old_nextstrain	B	5	VIC149
old_nextstrain	B4	5	VIC149
old_nextstrain	A1a	6	VIC149
old_nextstrain	B1	9	VIC149
gisaid	GH_2	1	VIC1783
gisaid	G	2	VIC1783
gisaid	GH_1	2	VIC1783
gisaid	GR	5	VIC1783
gisaid	L	6	VIC1783
gisaid	O_1	6	VIC1783
gisaid	O_2	6	VIC1783
gisaid	V_2	6	VIC1783
gisaid	V_1	7	VIC1783
gisaid	S_1	8	VIC1783
gisaid	S_2	11	VIC1783
new_nextstrain	20A_2	1	VIC1783
new_nextstrain	20A_1	2	VIC1783
new_nextstrain	20C	2	VIC1783
new_nextstrain	20B	5	VIC1783
new_nextstrain	19A_1	6	VIC1783
new_nextstrain	19A_2	7	VIC1783
new_nextstrain	19B_1	8	VIC1783
new_nextstrain	19B_2	11	VIC1783
old_nextstrain	A2	3	VIC1783
old_nextstrain	A2a	5	VIC1783
old_nextstrain	A3	5	VIC1783
old_nextstrain	A6	6	VIC1783
old_nextstrain	B	7	VIC1783
old_nextstrain	B4	7	VIC1783
old_nextstrain	A1a	8	VIC1783
old_nextstrain	B1	11	VIC1783
gisaid	GR	0	VIC2284
gisaid	G	3	VIC2284
gisaid	GH_2	4	VIC2284
gisaid	GH_1	5	VIC2284
gisaid	L	7	VIC2284
gisaid	O_1	7	VIC2284
gisaid	O_2	9	VIC2284
gisaid	S_1	9	VIC2284
gisaid	V_2	9	VIC2284
gisaid	V_1	10	VIC2284
gisaid	S_2	12	VIC2284
new_nextstrain	20B	0	VIC2284
new_nextstrain	20A_1	3	VIC2284
new_nextstrain	20A_2	4	VIC2284
new_nextstrain	20C	5	VIC2284
new_nextstrain	19A_1	7	VIC2284
new_nextstrain	19A_2	8	VIC2284
new_nextstrain	19B_1	9	VIC2284
new_nextstrain	19B_2	12	VIC2284
old_nextstrain	A2a	0	VIC2284
old_nextstrain	A2	4	VIC2284
old_nextstrain	A6	7	VIC2284
old_nextstrain	A3	8	VIC2284
old_nextstrain	B	8	VIC2284
old_nextstrain	B4	8	VIC2284
old_nextstrain	A1a	9	VIC2284
old_nextstrain	B1	12	VIC2284
gisaid	GR	0	VIC2646
gisaid	G	3	VIC2646
gisaid	GH_2	4	VIC2646
gisaid	GH_1	5	VIC2646
gisaid	L	7	VIC2646
gisaid	O_1	7	VIC2646
gisaid	O_2	9	VIC2646
gisaid	S_1	9	VIC2646
gisaid	V_2	9	VIC2646
gisaid	V_1	10	VIC2646
gisaid	S_2	12	VIC2646
new_nextstrain	20B	0	VIC2646
new_nextstrain	20A_1	3	VIC2646
new_nextstrain	20A_2	4	VIC2646
new_nextstrain	20C	5	VIC2646
new_nextstrain	19A_1	7	VIC2646
new_nextstrain	19A_2	8	VIC2646
new_nextstrain	19B_1	9	VIC2646
new_nextstrain	19B_2	12	VIC2646
old_nextstrain	A2a	0	VIC2646
old_nextstrain	A2	4	VIC2646
old_nextstrain	A6	7	VIC2646
old_nextstrain	A3	8	VIC2646
old_nextstrain	B	8	VIC2646
old_nextstrain	B4	8	VIC2646
old_nextstrain	A1a	9	VIC2646
old_nextstrain	B1	12	VIC2646
gisaid	GR	0.5	VIC4055
gisaid	G	3.5	VIC4055
gisaid	GH_2	4.5	VIC4055
gisaid	GH_1	5.5	VIC4055
gisaid	L	7.5	VIC4055
gisaid	O_1	7.5	VIC4055
gisaid	S_1	8.5	VIC4055
gisaid	O_2	9.5	VIC4055
gisaid	V_2	9.5	VIC4055
gisaid	V_1	10.5	VIC4055
gisaid	S_2	11.5	VIC4055
new_nextstrain	20B	0.5	VIC4055
new_nextstrain	20A_1	3.5	VIC4055
new_nextstrain	20A_2	4.5	VIC4055
new_nextstrain	20C	5.5	VIC4055
new_nextstrain	19A_1	7.5	VIC4055
new_nextstrain	19A_2	8.5	VIC4055
new_nextstrain	19B_1	8.5	VIC4055
new_nextstrain	19B_2	11.5	VIC4055
old_nextstrain	A2a	0.5	VIC4055
old_nextstrain	A2	4.5	VIC4055
old_nextstrain	A6	7.5	VIC4055
old_nextstrain	B	7.5	VIC4055
old_nextstrain	B4	7.5	VIC4055
old_nextstrain	A3	8.5	VIC4055
old_nextstrain	A1a	9.5	VIC4055
old_nextstrain	B1	11.5	VIC4055
gisaid	G	0	VIC527
gisaid	GH_2	1	VIC527
gisaid	GH_1	2	VIC527
gisaid	GR	3	VIC527
gisaid	L	4	VIC527
gisaid	O_1	4	VIC527
gisaid	O_2	6	VIC527
gisaid	S_1	6	VIC527
gisaid	V_2	6	VIC527
gisaid	V_1	7	VIC527
gisaid	S_2	9	VIC527
new_nextstrain	20A_1	0	VIC527
new_nextstrain	20A_2	1	VIC527
new_nextstrain	20C	2	VIC527
new_nextstrain	20B	3	VIC527
new_nextstrain	19A_1	4	VIC527
new_nextstrain	19A_2	5	VIC527
new_nextstrain	19B_1	6	VIC527
new_nextstrain	19B_2	9	VIC527
old_nextstrain	A2	1	VIC527
old_nextstrain	A2a	3	VIC527
old_nextstrain	A6	4	VIC527
old_nextstrain	A3	5	VIC527
old_nextstrain	B	5	VIC527
old_nextstrain	B4	5	VIC527
old_nextstrain	A1a	6	VIC527
old_nextstrain	B1	9	VIC527
gisaid	V_1	0	VIC61
gisaid	O_2	1	VIC61
gisaid	V_2	1	VIC61
gisaid	L	3	VIC61
gisaid	O_1	3	VIC61
gisaid	S_1	5	VIC61
gisaid	G	7	VIC61
gisaid	GH_2	8	VIC61
gisaid	S_2	8	VIC61
gisaid	GH_1	9	VIC61
gisaid	GR	10	VIC61
new_nextstrain	19A_2	2	VIC61
new_nextstrain	19A_1	3	VIC61
new_nextstrain	19B_1	5	VIC61
new_nextstrain	20A_1	7	VIC61
new_nextstrain	19B_2	8	VIC61
new_nextstrain	20A_2	8	VIC61
new_nextstrain	20C	9	VIC61
new_nextstrain	20B	10	VIC61
old_nextstrain	A1a	1	VIC61
old_nextstrain	A3	2	VIC61
old_nextstrain	A6	3	VIC61
old_nextstrain	B	4	VIC61
old_nextstrain	B4	4	VIC61
old_nextstrain	A2	6	VIC61
old_nextstrain	B1	8	VIC61
old_nextstrain	A2a	10	VIC61
gisaid	G	0	VIC803
gisaid	GH_2	1	VIC803
gisaid	GH_1	2	VIC803
gisaid	GR	3	VIC803
gisaid	L	4	VIC803
gisaid	O_1	4	VIC803
gisaid	O_2	6	VIC803
gisaid	S_1	6	VIC803
gisaid	V_2	6	VIC803
gisaid	V_1	7	VIC803
gisaid	S_2	9	VIC803
new_nextstrain	20A_1	0	VIC803
new_nextstrain	20A_2	1	VIC803
new_nextstrain	20C	2	VIC803
new_nextstrain	20B	3	VIC803
new_nextstrain	19A_1	4	VIC803
new_nextstrain	19A_2	5	VIC803
new_nextstrain	19B_1	6	VIC803
new_nextstrain	19B_2	9	VIC803
old_nextstrain	A2	1	VIC803
old_nextstrain	A2a	3	VIC803
old_nextstrain	A6	4	VIC803
old_nextstrain	A3	5	VIC803
old_nextstrain	B	5	VIC803
old_nextstrain	B4	5	VIC803
old_nextstrain	A1a	6	VIC803
old_nextstrain	B1	9	VIC803
gisaid	V_1	0	VIC951
gisaid	O_2	1	VIC951
gisaid	V_2	1	VIC951
gisaid	L	3	VIC951
gisaid	O_1	3	VIC951
gisaid	S_1	5	VIC951
gisaid	G	7	VIC951
gisaid	GH_2	8	VIC951
gisaid	S_2	8	VIC951
gisaid	GH_1	9	VIC951
gisaid	GR	10	VIC951
new_nextstrain	19A_2	2	VIC951
new_nextstrain	19A_1	3	VIC951
new_nextstrain	19B_1	5	VIC951
new_nextstrain	20A_1	7	VIC951
new_nextstrain	19B_2	8	VIC951
new_nextstrain	20A_2	8	VIC951
new_nextstrain	20C	9	VIC951
new_nextstrain	20B	10	VIC951
old_nextstrain	A1a	1	VIC951
old_nextstrain	A3	2	VIC951
old_nextstrain	A6	3	VIC951
old_nextstrain	B	4	VIC951
old_nextstrain	B4	4	VIC951
old_nextstrain	A2	6	VIC951
old_nextstrain	B1	8	VIC951
old_nextstrain	A2a	10	VIC951
