## Supplementary Material 1 for "idCOV: a pipeline for quick clade identification of SARS-CoV-2 isolates": TAS78_coverage.csv

chr	start	end	n_covering_frags	n_covered_bases	size	frac_covered
MN908947.3	240	241	5139	1	1	1
MN908947.3	1058	1059	2270	1	1	1
MN908947.3	3036	3037	4553	1	1	1
MN908947.3	8781	8782	8301	1	1	1
MN908947.3	11082	11083	3509	1	1	1
MN908947.3	14407	14408	5831	1	1	1
MN908947.3	14804	14805	5181	1	1	1
MN908947.3	17746	17747	2320	1	1	1
MN908947.3	17857	17858	2534	1	1	1
MN908947.3	18059	18060	2714	1	1	1
MN908947.3	23402	23403	4589	1	1	1
MN908947.3	25562	25563	3351	1	1	1
MN908947.3	26143	26144	9394	1	1	1
MN908947.3	28143	28144	3815	1	1	1
MN908947.3	28880	28881	325	1	1	1
MN908947.3	28881	28882	330	1	1	1
MN908947.3	28882	28883	325	1	1	1
