## Supplementary Material 1 for "idCOV: a pipeline for quick clade identification of SARS-CoV-2 isolates": TAS78_markers.csv

pos	n_covering_frags	ref	alt	is_mutated	original_ref
241	5139	C	C		C
1059	2270	C	C		C
3037	4553	C	C		C
8782	8301	C	C		C
11083	3509	G	T	yes	G
14408	5831	C	C		C
14805	5181	C	T	yes	C
17747	2320	C	C		C
17858	2534	A	A		A
18060	2714	C	C		C
23403	4589	A	A		A
25563	3351	G	G		G
26144	9394	G	T	yes	G
28144	3815	T	T		T
28881	325	G	G		G
28882	330	G	G		G
28883	325	G	G		G
