## Supplementary Material 1 for "idCOV: a pipeline for quick clade identification of SARS-CoV-2 isolates": TAS78_mutations.csv

pos	ref	alt	qual	pos_c	ref_c	alt_c
1368	T	C	41578.8	1368	T	C
6990	C	T	21339.9	6990	C	T
11074	CTTTTTTTTGTATGA	CTTTTTTTTTTATGA	65231.2	11074	C	C
11074	CTTTTTTTTGTATGA	CTTTTTTTTTTATGA	65231.2	11075	T	T
11074	CTTTTTTTTGTATGA	CTTTTTTTTTTATGA	65231.2	11076	T	T
11074	CTTTTTTTTGTATGA	CTTTTTTTTTTATGA	65231.2	11077	T	T
11074	CTTTTTTTTGTATGA	CTTTTTTTTTTATGA	65231.2	11078	T	T
11074	CTTTTTTTTGTATGA	CTTTTTTTTTTATGA	65231.2	11079	T	T
11074	CTTTTTTTTGTATGA	CTTTTTTTTTTATGA	65231.2	11080	T	T
11074	CTTTTTTTTGTATGA	CTTTTTTTTTTATGA	65231.2	11081	T	T
11074	CTTTTTTTTGTATGA	CTTTTTTTTTTATGA	65231.2	11082	T	T
11074	CTTTTTTTTGTATGA	CTTTTTTTTTTATGA	65231.2	11083	G	T
11074	CTTTTTTTTGTATGA	CTTTTTTTTTTATGA	65231.2	11084	T	T
11074	CTTTTTTTTGTATGA	CTTTTTTTTTTATGA	65231.2	11085	A	A
11074	CTTTTTTTTGTATGA	CTTTTTTTTTTATGA	65231.2	11086	T	T
11074	CTTTTTTTTGTATGA	CTTTTTTTTTTATGA	65231.2	11087	G	G
11074	CTTTTTTTTGTATGA	CTTTTTTTTTTATGA	65231.2	11088	A	A
14805	C	T	154084	14805	C	T
20736	C	T	117761	20736	C	T
23707	C	T	49592.4	23707	C	T
26144	G	T	246027	26144	G	T
