## Supplementary Material 1 for "idCOV: a pipeline for quick clade identification of SARS-CoV-2 isolates": TAS78_scores_vs_strains.csv

id	clade	manhattan
gisaid	V_1	0
gisaid	O_2	1
gisaid	V_2	1
gisaid	L	3
gisaid	O_1	3
gisaid	S_1	5
gisaid	G	7
gisaid	GH_2	8
gisaid	S_2	8
gisaid	GH_1	9
gisaid	GR	10
new_nextstrain	19A_2	2
new_nextstrain	19A_1	3
new_nextstrain	19B_1	5
new_nextstrain	20A_1	7
new_nextstrain	19B_2	8
new_nextstrain	20A_2	8
new_nextstrain	20C	9
new_nextstrain	20B	10
old_nextstrain	A1a	1
old_nextstrain	A3	2
old_nextstrain	A6	3
old_nextstrain	B	4
old_nextstrain	B4	4
old_nextstrain	A2	6
old_nextstrain	B1	8
old_nextstrain	A2a	10
