## Supplementary Material 1 for "idCOV: a pipeline for quick clade identification of SARS-CoV-2 isolates": TAS87_coverage.csv

chr	start	end	n_covering_frags	n_covered_bases	size	frac_covered
MN908947.3	240	241	5122	1	1	1
MN908947.3	1058	1059	2840	1	1	1
MN908947.3	3036	3037	5242	1	1	1
MN908947.3	8781	8782	9564	1	1	1
MN908947.3	11082	11083	4017	1	1	1
MN908947.3	14407	14408	6508	1	1	1
MN908947.3	14804	14805	5814	1	1	1
MN908947.3	17746	17747	2538	1	1	1
MN908947.3	17857	17858	2993	1	1	1
MN908947.3	18059	18060	2832	1	1	1
MN908947.3	23402	23403	5984	1	1	1
MN908947.3	25562	25563	3403	1	1	1
MN908947.3	26143	26144	9493	1	1	1
MN908947.3	28143	28144	4324	1	1	1
MN908947.3	28880	28881	761	1	1	1
MN908947.3	28881	28882	759	1	1	1
MN908947.3	28882	28883	750	1	1	1
