## Supplementary Material 1 for "idCOV: a pipeline for quick clade identification of SARS-CoV-2 isolates": TAS87_markers.csv

pos	n_covering_frags	ref	alt	is_mutated	original_ref
241	5122	C	C		C
1059	2840	C	C		C
3037	5242	C	C		C
8782	9564	C	T	yes	C
11083	4017	G	G		G
14408	6508	C	C		C
14805	5814	C	T	yes	C
17747	2538	C	C		C
17858	2993	A	A		A
18060	2832	C	C		C
23403	5984	A	A		A
25563	3403	G	G		G
26144	9493	G	G		G
28144	4324	T	C	yes	T
28881	761	G	G		G
28882	759	G	G		G
28883	750	G	G		G
