## Supplementary Material 1 for "idCOV: a pipeline for quick clade identification of SARS-CoV-2 isolates": TAS87_mutations.csv

pos	ref	alt	qual	pos_c	ref_c	alt_c
4540	C	T	161753	4540	C	T
8782	C	T	268932	8782	C	T
9477	T	A	231660	9477	T	A
14805	C	T	174840	14805	C	T
25979	G	T	59405.2	25979	G	T
28144	T	C	109280	28144	T	C
28311	C	T	230317	28311	C	T
28657	C	T	133641	28657	C	T
28863	C	T	20499	28863	C	T
