## Supplementary Material 1 for "idCOV: a pipeline for quick clade identification of SARS-CoV-2 isolates": TAS111_coverage.csv

chr	start	end	n_covering_frags	n_covered_bases	size	frac_covered
MN908947.3	240	241	1113	1	1	1
MN908947.3	1058	1059	3541	1	1	1
MN908947.3	3036	3037	2281	1	1	1
MN908947.3	8781	8782	1413	1	1	1
MN908947.3	11082	11083	2548	1	1	1
MN908947.3	14407	14408	13151	1	1	1
MN908947.3	14804	14805	2892	1	1	1
MN908947.3	17746	17747	2179	1	1	1
MN908947.3	17857	17858	208	1	1	1
MN908947.3	18059	18060	4541	1	1	1
MN908947.3	23402	23403	6081	1	1	1
MN908947.3	25562	25563	7736	1	1	1
MN908947.3	26143	26144	7157	1	1	1
MN908947.3	28143	28144	4404	1	1	1
MN908947.3	28880	28881	48	1	1	1
MN908947.3	28881	28882	49	1	1	1
MN908947.3	28882	28883	48	1	1	1
