## Supplementary Material 1 for "idCOV: a pipeline for quick clade identification of SARS-CoV-2 isolates": TAS111_markers.csv

pos	n_covering_frags	ref	alt	is_mutated	original_ref
241	1113	C	T	yes	C
1059	3541	C	T	yes	C
3037	2281	C	T	yes	C
8782	1413	C	C		C
11083	2548	G	G		G
14408	13151	C	T	yes	C
14805	2892	C	C		C
17747	2179	C	C		C
17858	208	A	A		A
18060	4541	C	C		C
23403	6081	A	G	yes	A
25563	7736	G	T	yes	G
26144	7157	G	G		G
28144	4404	T	T		T
28881	48	G	G		G
28882	49	G	G		G
28883	48	G	G		G
