## Supplementary Material 1 for "idCOV: a pipeline for quick clade identification of SARS-CoV-2 isolates": TAS111_mutations.csv

pos	ref	alt	qual	pos_c	ref_c	alt_c
241	C	T	31925.6	241	C	T
1059	C	T	105165	1059	C	T
3037	C	T	64711.2	3037	C	T
14408	C	T	393119	14408	C	T
21073	G	A	59988.7	21073	G	A
23403	A	G	179887	23403	A	G
25563	G	T	221834	25563	G	T
27964	C	T	179372	27964	C	T
