## Supplementary Material 1 for "idCOV: a pipeline for quick clade identification of SARS-CoV-2 isolates": TAS111_scores_vs_strains.csv

id	clade	manhattan
gisaid	GH_1	0
gisaid	GH_2	1
gisaid	G	2
gisaid	GR	5
gisaid	L	6
gisaid	O_1	6
gisaid	O_2	8
gisaid	S_1	8
gisaid	V_2	8
gisaid	V_1	9
gisaid	S_2	11
new_nextstrain	20C	0
new_nextstrain	20A_2	1
new_nextstrain	20A_1	2
new_nextstrain	20B	5
new_nextstrain	19A_1	6
new_nextstrain	19A_2	7
new_nextstrain	19B_1	8
new_nextstrain	19B_2	11
old_nextstrain	A2	3
old_nextstrain	A2a	5
old_nextstrain	A6	6
old_nextstrain	A3	7
old_nextstrain	B	7
old_nextstrain	B4	7
old_nextstrain	A1a	8
old_nextstrain	B1	11
