## Supplementary Material 1 for "idCOV: a pipeline for quick clade identification of SARS-CoV-2 isolates": TAS221_coverage.csv

chr	start	end	n_covering_frags	n_covered_bases	size	frac_covered
MN908947.3	240	241	343	1	1	1
MN908947.3	1058	1059	4061	1	1	1
MN908947.3	3036	3037	2942	1	1	1
MN908947.3	8781	8782	20	1	1	1
MN908947.3	11082	11083	333	1	1	1
MN908947.3	14407	14408	4051	1	1	1
MN908947.3	14804	14805	1175	1	1	1
MN908947.3	17746	17747	1332	1	1	1
MN908947.3	17857	17858	110	1	1	1
MN908947.3	18059	18060	4957	1	1	1
MN908947.3	23402	23403	3842	1	1	1
MN908947.3	25562	25563	9838	1	1	1
MN908947.3	26143	26144	2268	1	1	1
MN908947.3	28143	28144	3382	1	1	1
MN908947.3	28880	28881	332	1	1	1
MN908947.3	28881	28882	338	1	1	1
MN908947.3	28882	28883	338	1	1	1
