## Supplementary Material 1 for "idCOV: a pipeline for quick clade identification of SARS-CoV-2 isolates": TAS221_markers.csv

pos	n_covering_frags	ref	alt	is_mutated	original_ref
241	343	C	C		C
1059	4061	C	C		C
3037	2942	C	C		C
8782	20	C	T	yes	C
11083	333	G	G		G
14408	4051	C	C		C
14805	1175	C	C		C
17747	1332	C	C		C
17858	110	A	G	yes	A
18060	4957	C	T	yes	C
23403	3842	A	A		A
25563	9838	G	G		G
26144	2268	G	G		G
28144	3382	T	C	yes	T
28881	332	G	G		G
28882	338	G	G		G
28883	338	G	G		G
