## Supplementary Material 1 for "idCOV: a pipeline for quick clade identification of SARS-CoV-2 isolates": TAS221_mutations.csv

pos	ref	alt	qual	pos_c	ref_c	alt_c
374	G	A	20387.5	374	G	A
6936	C	T	521.674	6936	C	T
8782	C	T	75.2102	8782	C	T
17858	A	G	2702.3	17858	A	G
18058	CTC	CTT	128090	18058	C	C
18058	CTC	CTT	128090	18059	T	T
18058	CTC	CTT	128090	18060	C	T
28144	T	C	94487.1	28144	T	C
