## Supplementary Material 1 for "idCOV: a pipeline for quick clade identification of SARS-CoV-2 isolates": TAS255_coverage.csv

chr	start	end	n_covering_frags	n_covered_bases	size	frac_covered
MN908947.3	240	241	2010	1	1	1
MN908947.3	1058	1059	3293	1	1	1
MN908947.3	3036	3037	5381	1	1	1
MN908947.3	8781	8782	1861	1	1	1
MN908947.3	11082	11083	5409	1	1	1
MN908947.3	14407	14408	5565	1	1	1
MN908947.3	14804	14805	6360	1	1	1
MN908947.3	17746	17747	1542	1	1	1
MN908947.3	17857	17858	1084	1	1	1
MN908947.3	18059	18060	3225	1	1	1
MN908947.3	23402	23403	5649	1	1	1
MN908947.3	25562	25563	5850	1	1	1
MN908947.3	26143	26144	7573	1	1	1
MN908947.3	28143	28144	4049	1	1	1
MN908947.3	28880	28881	960	1	1	1
MN908947.3	28881	28882	976	1	1	1
MN908947.3	28882	28883	972	1	1	1
