## Supplementary Material 1 for "idCOV: a pipeline for quick clade identification of SARS-CoV-2 isolates": TAS255_markers.csv

pos	n_covering_frags	ref	alt	is_mutated	original_ref
241	2010	C	C		C
1059	3293	C	C		C
3037	5381	C	C		C
8782	1861	C	T	yes	C
11083	5409	G	G		G
14408	5565	C	C		C
14805	6360	C	T	yes	C
17747	1542	C	C		C
17858	1084	A	A		A
18060	3225	C	C		C
23403	5649	A	A		A
25563	5850	G	G		G
26144	7573	G	G		G
28144	4049	T	C	yes	T
28881	960	G	G		G
28882	976	G	G		G
28883	972	G	G		G
