## Supplementary Material 1 for "idCOV: a pipeline for quick clade identification of SARS-CoV-2 isolates": TAS255_mutations.csv

pos	ref	alt	qual	pos_c	ref_c	alt_c
4540	C	T	75754.5	4540	C	T
4624	A	G	50008.2	4624	A	G
8782	C	T	53873.6	8782	C	T
9477	T	A	86826	9477	T	A
14805	C	T	190803	14805	C	T
25979	G	T	62640.2	25979	G	T
26062	G	T	184765	26062	G	T
28144	T	C	105670	28144	T	C
28311	C	T	203277	28311	C	T
28657	C	T	126585	28657	C	T
28863	C	T	27241.6	28863	C	T
