## Supplementary Material 1 for "idCOV: a pipeline for quick clade identification of SARS-CoV-2 isolates": VIC07_coverage.csv

chr	start	end	n_covering_frags	n_covered_bases	size	frac_covered
MN908947.3	240	241	81	1	1	1
MN908947.3	1058	1059	2351	1	1	1
MN908947.3	3036	3037	3756	1	1	1
MN908947.3	8781	8782	889	1	1	1
MN908947.3	11082	11083	5263	1	1	1
MN908947.3	14407	14408	8551	1	1	1
MN908947.3	14804	14805	3419	1	1	1
MN908947.3	17746	17747	1375	1	1	1
MN908947.3	17857	17858	868	1	1	1
MN908947.3	18059	18060	3143	1	1	1
MN908947.3	23402	23403	7999	1	1	1
MN908947.3	25562	25563	7547	1	1	1
MN908947.3	26143	26144	11860	1	1	1
MN908947.3	28143	28144	5803	1	1	1
MN908947.3	28880	28881	293	1	1	1
MN908947.3	28881	28882	293	1	1	1
MN908947.3	28882	28883	290	1	1	1
