## Supplementary Material 1 for "idCOV: a pipeline for quick clade identification of SARS-CoV-2 isolates": VIC07_markers.csv

pos	n_covering_frags	ref	alt	is_mutated	original_ref
241	81	C	C		C
1059	2351	C	C		C
3037	3756	C	C		C
8782	889	C	T	yes	C
11083	5263	G	G		G
14408	8551	C	C		C
14805	3419	C	C		C
17747	1375	C	C		C
17858	868	A	A		A
18060	3143	C	C		C
23403	7999	A	A		A
25563	7547	G	G		G
26144	11860	G	G		G
28144	5803	T	C	yes	T
28881	293	G	G		G
28882	293	G	G		G
28883	290	G	G		G
