## Supplementary Material 1 for "idCOV: a pipeline for quick clade identification of SARS-CoV-2 isolates": VIC07_scores_vs_strains.csv

id	clade	manhattan
gisaid	S_1	0
gisaid	L	2
gisaid	O_1	2
gisaid	S_2	3
gisaid	O_2	4
gisaid	V_2	4
gisaid	V_1	5
gisaid	G	6
gisaid	GH_2	7
gisaid	GH_1	8
gisaid	GR	9
new_nextstrain	19B_1	0
new_nextstrain	19A_1	2
new_nextstrain	19A_2	3
new_nextstrain	19B_2	3
new_nextstrain	20A_1	6
new_nextstrain	20A_2	7
new_nextstrain	20C	8
new_nextstrain	20B	9
old_nextstrain	B	1
old_nextstrain	B4	1
old_nextstrain	A6	2
old_nextstrain	A3	3
old_nextstrain	B1	3
old_nextstrain	A1a	4
old_nextstrain	A2	5
old_nextstrain	A2a	9
