## Supplementary Material 1 for "idCOV: a pipeline for quick clade identification of SARS-CoV-2 isolates": VIC61_coverage.csv

chr	start	end	n_covering_frags	n_covered_bases	size	frac_covered
MN908947.3	240	241	13135	1	1	1
MN908947.3	1058	1059	9784	1	1	1
MN908947.3	3036	3037	5006	1	1	1
MN908947.3	8781	8782	144	1	1	1
MN908947.3	11082	11083	10806	1	1	1
MN908947.3	14407	14408	23760	1	1	1
MN908947.3	14804	14805	6922	1	1	1
MN908947.3	17746	17747	2384	1	1	1
MN908947.3	17857	17858	604	1	1	1
MN908947.3	18059	18060	7179	1	1	1
MN908947.3	23402	23403	6795	1	1	1
MN908947.3	25562	25563	8752	1	1	1
MN908947.3	26143	26144	2558	1	1	1
MN908947.3	28143	28144	6003	1	1	1
MN908947.3	28880	28881	48	1	1	1
MN908947.3	28881	28882	47	1	1	1
MN908947.3	28882	28883	47	1	1	1
