## Supplementary Material 1 for "idCOV: a pipeline for quick clade identification of SARS-CoV-2 isolates": VIC61_markers.csv

pos	n_covering_frags	ref	alt	is_mutated	original_ref
241	13135	C	C		C
1059	9784	C	C		C
3037	5006	C	C		C
8782	144	C	C		C
11083	10806	G	T	yes	G
14408	23760	C	C		C
14805	6922	C	T	yes	C
17747	2384	C	C		C
17858	604	A	A		A
18060	7179	C	C		C
23403	6795	A	A		A
25563	8752	G	G		G
26144	2558	G	T	yes	G
28144	6003	T	T		T
28881	48	G	G		G
28882	47	G	G		G
28883	47	G	G		G
