## Supplementary Material 1 for "idCOV: a pipeline for quick clade identification of SARS-CoV-2 isolates": VIC61_mutations.csv

pos	ref	alt	qual	pos_c	ref_c	alt_c
11082	TGT	TTT	225026	11082	T	T
11082	TGT	TTT	225026	11083	G	T
11082	TGT	TTT	225026	11084	T	T
14805	C	T	200987	14805	C	T
17247	T	C	555658	17247	T	C
26144	G	T	65172	26144	G	T
