## Supplementary Material 1 for "idCOV: a pipeline for quick clade identification of SARS-CoV-2 isolates": VIC146_coverage.csv

chr	start	end	n_covering_frags	n_covered_bases	size	frac_covered
MN908947.3	240	241	1134	1	1	1
MN908947.3	1058	1059	3440	1	1	1
MN908947.3	3036	3037	3933	1	1	1
MN908947.3	8781	8782	134	1	1	1
MN908947.3	11082	11083	4515	1	1	1
MN908947.3	14407	14408	7436	1	1	1
MN908947.3	14804	14805	5500	1	1	1
MN908947.3	17746	17747	1575	1	1	1
MN908947.3	17857	17858	130	1	1	1
MN908947.3	18059	18060	2283	1	1	1
MN908947.3	23402	23403	4195	1	1	1
MN908947.3	25562	25563	7138	1	1	1
MN908947.3	26143	26144	15864	1	1	1
MN908947.3	28143	28144	6117	1	1	1
MN908947.3	28880	28881	654	1	1	1
MN908947.3	28881	28882	656	1	1	1
MN908947.3	28882	28883	643	1	1	1
