## Supplementary Material 1 for "idCOV: a pipeline for quick clade identification of SARS-CoV-2 isolates": VIC146_markers.csv

pos	n_covering_frags	ref	alt	is_mutated	original_ref
241	1134	C	C		C
1059	3440	C	C		C
3037	3933	C	C		C
8782	134	C	C		C
11083	4515	G	T	yes	G
14408	7436	C	C		C
14805	5500	C	T	yes	C
17747	1575	C	C		C
17858	130	A	A		A
18060	2283	C	C		C
23403	4195	A	A		A
25563	7138	G	G		G
26144	15864	G	T	yes	G
28144	6117	T	T		T
28881	654	G	G		G
28882	656	G	G		G
28883	643	G	G		G
