## Supplementary Material 1 for "idCOV: a pipeline for quick clade identification of SARS-CoV-2 isolates": VIC146_mutations.csv

pos	ref	alt	qual	pos_c	ref_c	alt_c
2558	C	T	62082.9	2558	C	T
11074	CTTTTTTTTGTATGA	CTTTTTTTTTTATGA	89419.3	11074	C	C
11074	CTTTTTTTTGTATGA	CTTTTTTTTTTATGA	89419.3	11075	T	T
11074	CTTTTTTTTGTATGA	CTTTTTTTTTTATGA	89419.3	11076	T	T
11074	CTTTTTTTTGTATGA	CTTTTTTTTTTATGA	89419.3	11077	T	T
11074	CTTTTTTTTGTATGA	CTTTTTTTTTTATGA	89419.3	11078	T	T
11074	CTTTTTTTTGTATGA	CTTTTTTTTTTATGA	89419.3	11079	T	T
11074	CTTTTTTTTGTATGA	CTTTTTTTTTTATGA	89419.3	11080	T	T
11074	CTTTTTTTTGTATGA	CTTTTTTTTTTATGA	89419.3	11081	T	T
11074	CTTTTTTTTGTATGA	CTTTTTTTTTTATGA	89419.3	11082	T	T
11074	CTTTTTTTTGTATGA	CTTTTTTTTTTATGA	89419.3	11083	G	T
11074	CTTTTTTTTGTATGA	CTTTTTTTTTTATGA	89419.3	11084	T	T
11074	CTTTTTTTTGTATGA	CTTTTTTTTTTATGA	89419.3	11085	A	A
11074	CTTTTTTTTGTATGA	CTTTTTTTTTTATGA	89419.3	11086	T	T
11074	CTTTTTTTTGTATGA	CTTTTTTTTTTATGA	89419.3	11087	G	G
11074	CTTTTTTTTGTATGA	CTTTTTTTTTTATGA	89419.3	11088	A	A
14805	C	T	165492	14805	C	T
25207	C	T	68496.7	25207	C	T
26144	G	T	441231	26144	G	T
