## Supplementary Material 1 for "idCOV: a pipeline for quick clade identification of SARS-CoV-2 isolates": VIC147_coverage.csv

chr	start	end	n_covering_frags	n_covered_bases	size	frac_covered
MN908947.3	240	241	2825	1	1	1
MN908947.3	1058	1059	2686	1	1	1
MN908947.3	3036	3037	4042	1	1	1
MN908947.3	8781	8782	454	1	1	1
MN908947.3	11082	11083	5476	1	1	1
MN908947.3	14407	14408	7477	1	1	1
MN908947.3	14804	14805	5322	1	1	1
MN908947.3	17746	17747	1270	1	1	1
MN908947.3	17857	17858	169	1	1	1
MN908947.3	18059	18060	2531	1	1	1
MN908947.3	23402	23403	3464	1	1	1
MN908947.3	25562	25563	5896	1	1	1
MN908947.3	26143	26144	12948	1	1	1
MN908947.3	28143	28144	5227	1	1	1
MN908947.3	28880	28881	456	1	1	1
MN908947.3	28881	28882	456	1	1	1
MN908947.3	28882	28883	453	1	1	1
