## Supplementary Material 1 for "idCOV: a pipeline for quick clade identification of SARS-CoV-2 isolates": VIC147_markers.csv

pos	n_covering_frags	ref	alt	is_mutated	original_ref
241	2825	C	T	yes	C
1059	2686	C	T	yes	C
3037	4042	C	T	yes	C
8782	454	C	C		C
11083	5476	G	G		G
14408	7477	C	T	yes	C
14805	5322	C	C		C
17747	1270	C	C		C
17858	169	A	A		A
18060	2531	C	C		C
23403	3464	A	G	yes	A
25563	5896	G	T	yes	G
26144	12948	G	G		G
28144	5227	T	T		T
28881	456	G	G		G
28882	456	G	G		G
28883	453	G	G		G
