## Supplementary Material 1 for "idCOV: a pipeline for quick clade identification of SARS-CoV-2 isolates": VIC147_mutations.csv

pos	ref	alt	qual	pos_c	ref_c	alt_c
241	C	T	81910	241	C	T
379	C	A	105021	379	C	A
1059	C	T	81354.3	1059	C	T
3037	C	T	118664	3037	C	T
14408	C	T	225141	14408	C	T
22224	C	T	14055.9	22224	C	T
23403	A	G	103504	23403	A	G
25563	G	T	173085	25563	G	T
27163	G	T	17380.5	27163	G	T
