## Supplementary Material 1 for "idCOV: a pipeline for quick clade identification of SARS-CoV-2 isolates": VIC149_coverage.csv

chr	start	end	n_covering_frags	n_covered_bases	size	frac_covered
MN908947.3	240	241	1014	1	1	1
MN908947.3	1058	1059	1328	1	1	1
MN908947.3	3036	3037	1587	1	1	1
MN908947.3	8781	8782	92	1	1	1
MN908947.3	11082	11083	1889	1	1	1
MN908947.3	14407	14408	3144	1	1	1
MN908947.3	14804	14805	2172	1	1	1
MN908947.3	17746	17747	552	1	1	1
MN908947.3	17857	17858	38	1	1	1
MN908947.3	18059	18060	1144	1	1	1
MN908947.3	23402	23403	1413	1	1	1
MN908947.3	25562	25563	2826	1	1	1
MN908947.3	26143	26144	6102	1	1	1
MN908947.3	28143	28144	2351	1	1	1
MN908947.3	28880	28881	228	1	1	1
MN908947.3	28881	28882	230	1	1	1
MN908947.3	28882	28883	231	1	1	1
