## Supplementary Material 1 for "idCOV: a pipeline for quick clade identification of SARS-CoV-2 isolates": VIC149_markers.csv

pos	n_covering_frags	ref	alt	is_mutated	original_ref
241	1014	C	T	yes	C
1059	1328	C	C		C
3037	1587	C	T	yes	C
8782	92	C	C		C
11083	1889	G	G		G
14408	3144	C	T	yes	C
14805	2172	C	C		C
17747	552	C	C		C
17858	38	A	A		A
18060	1144	C	C		C
23403	1413	A	G	yes	A
25563	2826	G	G		G
26144	6102	G	G		G
28144	2351	T	T		T
28881	228	G	G		G
28882	230	G	G		G
28883	231	G	G		G
