## Supplementary Material 1 for "idCOV: a pipeline for quick clade identification of SARS-CoV-2 isolates": VIC149_scores_vs_strains.csv

id	clade	manhattan
gisaid	G	0
gisaid	GH_2	1
gisaid	GH_1	2
gisaid	GR	3
gisaid	L	4
gisaid	O_1	4
gisaid	O_2	6
gisaid	S_1	6
gisaid	V_2	6
gisaid	V_1	7
gisaid	S_2	9
new_nextstrain	20A_1	0
new_nextstrain	20A_2	1
new_nextstrain	20C	2
new_nextstrain	20B	3
new_nextstrain	19A_1	4
new_nextstrain	19A_2	5
new_nextstrain	19B_1	6
new_nextstrain	19B_2	9
old_nextstrain	A2	1
old_nextstrain	A2a	3
old_nextstrain	A6	4
old_nextstrain	A3	5
old_nextstrain	B	5
old_nextstrain	B4	5
old_nextstrain	A1a	6
old_nextstrain	B1	9
