## Supplementary Material 1 for "idCOV: a pipeline for quick clade identification of SARS-CoV-2 isolates": VIC527_coverage.csv

chr	start	end	n_covering_frags	n_covered_bases	size	frac_covered
MN908947.3	240	241	4461	1	1	1
MN908947.3	1058	1059	2633	1	1	1
MN908947.3	3036	3037	5538	1	1	1
MN908947.3	8781	8782	4410	1	1	1
MN908947.3	11082	11083	4662	1	1	1
MN908947.3	14407	14408	6503	1	1	1
MN908947.3	14804	14805	6088	1	1	1
MN908947.3	17746	17747	1043	1	1	1
MN908947.3	17857	17858	580	1	1	1
MN908947.3	18059	18060	2709	1	1	1
MN908947.3	23402	23403	5345	1	1	1
MN908947.3	25562	25563	3042	1	1	1
MN908947.3	26143	26144	8384	1	1	1
MN908947.3	28143	28144	3781	1	1	1
MN908947.3	28880	28881	979	1	1	1
MN908947.3	28881	28882	992	1	1	1
MN908947.3	28882	28883	983	1	1	1
