## Supplementary Material 1 for "idCOV: a pipeline for quick clade identification of SARS-CoV-2 isolates": VIC527_markers.csv

pos	n_covering_frags	ref	alt	is_mutated	original_ref
241	4461	C	T	yes	C
1059	2633	C	C		C
3037	5538	C	T	yes	C
8782	4410	C	C		C
11083	4662	G	G		G
14408	6503	C	T	yes	C
14805	6088	C	C		C
17747	1043	C	C		C
17858	580	A	A		A
18060	2709	C	C		C
23403	5345	A	G	yes	A
25563	3042	G	G		G
26144	8384	G	G		G
28144	3781	T	T		T
28881	979	G	G		G
28882	992	G	G		G
28883	983	G	G		G
