## Supplementary Material 1 for "idCOV: a pipeline for quick clade identification of SARS-CoV-2 isolates": VIC803_coverage.csv

chr	start	end	n_covering_frags	n_covered_bases	size	frac_covered
MN908947.3	240	241	3474	1	1	1
MN908947.3	1058	1059	2584	1	1	1
MN908947.3	3036	3037	3140	1	1	1
MN908947.3	8781	8782	46	1	1	1
MN908947.3	11082	11083	4864	1	1	1
MN908947.3	14407	14408	6415	1	1	1
MN908947.3	14804	14805	5543	1	1	1
MN908947.3	17746	17747	1191	1	1	1
MN908947.3	17857	17858	641	1	1	1
MN908947.3	18059	18060	2927	1	1	1
MN908947.3	23402	23403	6388	1	1	1
MN908947.3	25562	25563	3440	1	1	1
MN908947.3	26143	26144	4426	1	1	1
MN908947.3	28143	28144	4692	1	1	1
MN908947.3	28880	28881	198	1	1	1
MN908947.3	28881	28882	199	1	1	1
MN908947.3	28882	28883	194	1	1	1
