## Supplementary Material 1 for "idCOV: a pipeline for quick clade identification of SARS-CoV-2 isolates": VIC803_markers.csv

pos	n_covering_frags	ref	alt	is_mutated	original_ref
241	3474	C	T	yes	C
1059	2584	C	C		C
3037	3140	C	T	yes	C
8782	46	C	C		C
11083	4864	G	G		G
14408	6415	C	T	yes	C
14805	5543	C	C		C
17747	1191	C	C		C
17858	641	A	A		A
18060	2927	C	C		C
23403	6388	A	G	yes	A
25563	3440	G	G		G
26144	4426	G	G		G
28144	4692	T	T		T
28881	198	G	G		G
28882	199	G	G		G
28883	194	G	G		G
