## Supplementary Material 1 for "idCOV: a pipeline for quick clade identification of SARS-CoV-2 isolates": VIC803_mutations.csv

pos	ref	alt	qual	pos_c	ref_c	alt_c
241	C	T	94175.8	241	C	T
3037	C	T	89060.1	3037	C	T
7438	T	C	22499.3	7438	T	C
14408	C	T	189392	14408	C	T
15166	T	C	80768.1	15166	T	C
23403	A	G	189745	23403	A	G
26864	A	G	37479.1	26864	A	G
29353	C	T	22615.9	29353	C	T
