## Supplementary Material 1 for "idCOV: a pipeline for quick clade identification of SARS-CoV-2 isolates": VIC951_coverage.csv

chr	start	end	n_covering_frags	n_covered_bases	size	frac_covered
MN908947.3	240	241	5095	1	1	1
MN908947.3	1058	1059	4003	1	1	1
MN908947.3	3036	3037	6828	1	1	1
MN908947.3	8781	8782	753	1	1	1
MN908947.3	11082	11083	6385	1	1	1
MN908947.3	14407	14408	7595	1	1	1
MN908947.3	14804	14805	8279	1	1	1
MN908947.3	17746	17747	2390	1	1	1
MN908947.3	17857	17858	1992	1	1	1
MN908947.3	18059	18060	3636	1	1	1
MN908947.3	23402	23403	8309	1	1	1
MN908947.3	25562	25563	4765	1	1	1
MN908947.3	26143	26144	10677	1	1	1
MN908947.3	28143	28144	6069	1	1	1
MN908947.3	28880	28881	1162	1	1	1
MN908947.3	28881	28882	1165	1	1	1
MN908947.3	28882	28883	1152	1	1	1
