## Supplementary Material 1 for "idCOV: a pipeline for quick clade identification of SARS-CoV-2 isolates": VIC951_markers.csv

pos	n_covering_frags	ref	alt	is_mutated	original_ref
241	5095	C	C		C
1059	4003	C	C		C
3037	6828	C	C		C
8782	753	C	C		C
11083	6385	G	T	yes	G
14408	7595	C	C		C
14805	8279	C	T	yes	C
17747	2390	C	C		C
17858	1992	A	A		A
18060	3636	C	C		C
23403	8309	A	A		A
25563	4765	G	G		G
26144	10677	G	T	yes	G
28144	6069	T	T		T
28881	1162	G	G		G
28882	1165	G	G		G
28883	1152	G	G		G
