## Supplementary Material 1 for "idCOV: a pipeline for quick clade identification of SARS-CoV-2 isolates": VIC951_mutations.csv

pos	ref	alt	qual	pos_c	ref_c	alt_c
2480	A	G	149614	2480	A	G
2558	C	T	162392	2558	C	T
11074	CTTTTTTTTGTATGA	CTTTTTTTTTTATGA	118870	11074	C	C
11074	CTTTTTTTTGTATGA	CTTTTTTTTTTATGA	118870	11075	T	T
11074	CTTTTTTTTGTATGA	CTTTTTTTTTTATGA	118870	11076	T	T
11074	CTTTTTTTTGTATGA	CTTTTTTTTTTATGA	118870	11077	T	T
11074	CTTTTTTTTGTATGA	CTTTTTTTTTTATGA	118870	11078	T	T
11074	CTTTTTTTTGTATGA	CTTTTTTTTTTATGA	118870	11079	T	T
11074	CTTTTTTTTGTATGA	CTTTTTTTTTTATGA	118870	11080	T	T
11074	CTTTTTTTTGTATGA	CTTTTTTTTTTATGA	118870	11081	T	T
11074	CTTTTTTTTGTATGA	CTTTTTTTTTTATGA	118870	11082	T	T
11074	CTTTTTTTTGTATGA	CTTTTTTTTTTATGA	118870	11083	G	T
11074	CTTTTTTTTGTATGA	CTTTTTTTTTTATGA	118870	11084	T	T
11074	CTTTTTTTTGTATGA	CTTTTTTTTTTATGA	118870	11085	A	A
11074	CTTTTTTTTGTATGA	CTTTTTTTTTTATGA	118870	11086	T	T
11074	CTTTTTTTTGTATGA	CTTTTTTTTTTATGA	118870	11087	G	G
11074	CTTTTTTTTGTATGA	CTTTTTTTTTTATGA	118870	11088	A	A
14805	C	T	243573	14805	C	T
18255	G	T	112305	18255	G	T
22088	C	T	21911.5	22088	C	T
26144	G	T	273219	26144	G	T
