## Supplementary Material 1 for "idCOV: a pipeline for quick clade identification of SARS-CoV-2 isolates": VIC1490_coverage.csv

chr	start	end	n_covering_frags	n_covered_bases	size	frac_covered
MN908947.3	240	241	3794	1	1	1
MN908947.3	1058	1059	2768	1	1	1
MN908947.3	3036	3037	2954	1	1	1
MN908947.3	8781	8782	2796	1	1	1
MN908947.3	11082	11083	1772	1	1	1
MN908947.3	14407	14408	2498	1	1	1
MN908947.3	14804	14805	2084	1	1	1
MN908947.3	17746	17747	1396	1	1	1
MN908947.3	17857	17858	1815	1	1	1
MN908947.3	18059	18060	1328	1	1	1
MN908947.3	23402	23403	4722	1	1	1
MN908947.3	25562	25563	2312	1	1	1
MN908947.3	26143	26144	211	1	1	1
MN908947.3	28143	28144	1960	1	1	1
MN908947.3	28880	28881	1657	1	1	1
MN908947.3	28881	28882	1656	1	1	1
MN908947.3	28882	28883	1652	1	1	1
