## Supplementary Material 1 for "idCOV: a pipeline for quick clade identification of SARS-CoV-2 isolates": VIC1490_markers.csv

pos	n_covering_frags	ref	alt	is_mutated	original_ref
241	3794	C	C		C
1059	2768	C	C		C
3037	2954	C	C		C
8782	2796	C	C		C
11083	1772	G	T	yes	G
14408	2498	C	C		C
14805	2084	C	C		C
17747	1396	C	C		C
17858	1815	A	A		A
18060	1328	C	C		C
23403	4722	A	A		A
25563	2312	G	G		G
26144	211	G	G		G
28144	1960	T	T		T
28881	1657	G	G		G
28882	1656	G	G		G
28883	1652	G	G		G
