## Supplementary Material 1 for "idCOV: a pipeline for quick clade identification of SARS-CoV-2 isolates": VIC1490_mutations.csv

pos	ref	alt	qual	pos_c	ref_c	alt_c
884	C	T	104938	884	C	T
1397	G	A	38524.4	1397	G	A
6664	C	T	121707	6664	C	T
8653	G	T	27367.1	8653	G	T
11074	CTTTTTTTTGTATGA	CTTTTTTTTTTATGA	39227.1	11074	C	C
11074	CTTTTTTTTGTATGA	CTTTTTTTTTTATGA	39227.1	11075	T	T
11074	CTTTTTTTTGTATGA	CTTTTTTTTTTATGA	39227.1	11076	T	T
11074	CTTTTTTTTGTATGA	CTTTTTTTTTTATGA	39227.1	11077	T	T
11074	CTTTTTTTTGTATGA	CTTTTTTTTTTATGA	39227.1	11078	T	T
11074	CTTTTTTTTGTATGA	CTTTTTTTTTTATGA	39227.1	11079	T	T
11074	CTTTTTTTTGTATGA	CTTTTTTTTTTATGA	39227.1	11080	T	T
11074	CTTTTTTTTGTATGA	CTTTTTTTTTTATGA	39227.1	11081	T	T
11074	CTTTTTTTTGTATGA	CTTTTTTTTTTATGA	39227.1	11082	T	T
11074	CTTTTTTTTGTATGA	CTTTTTTTTTTATGA	39227.1	11083	G	T
11074	CTTTTTTTTGTATGA	CTTTTTTTTTTATGA	39227.1	11084	T	T
11074	CTTTTTTTTGTATGA	CTTTTTTTTTTATGA	39227.1	11085	A	A
11074	CTTTTTTTTGTATGA	CTTTTTTTTTTATGA	39227.1	11086	T	T
11074	CTTTTTTTTGTATGA	CTTTTTTTTTTATGA	39227.1	11087	G	G
11074	CTTTTTTTTGTATGA	CTTTTTTTTTTATGA	39227.1	11088	A	A
26292	C	T	41681.5	26292	C	T
28688	T	C	66390.9	28688	T	C
28911	ATGGCGGT	AT	30367.1	28911	A	A
28911	ATGGCGGT	AT	30367.1	28912	T	T
29541	C	T	82604.1	29541	C	T
29742	G	T	65339	29742	G	T
