## Supplementary Material 1 for "idCOV: a pipeline for quick clade identification of SARS-CoV-2 isolates": VIC1490_scores_vs_strains.csv

id	clade	manhattan
gisaid	L	1
gisaid	O_1	1
gisaid	O_2	1
gisaid	V_2	1
gisaid	V_1	2
gisaid	S_1	3
gisaid	G	5
gisaid	GH_2	6
gisaid	S_2	6
gisaid	GH_1	7
gisaid	GR	8
new_nextstrain	19A_1	1
new_nextstrain	19A_2	2
new_nextstrain	19B_1	3
new_nextstrain	20A_1	5
new_nextstrain	19B_2	6
new_nextstrain	20A_2	6
new_nextstrain	20C	7
new_nextstrain	20B	8
old_nextstrain	A3	0
old_nextstrain	A6	1
old_nextstrain	B	2
old_nextstrain	B4	2
old_nextstrain	A1a	3
old_nextstrain	A2	4
old_nextstrain	B1	6
old_nextstrain	A2a	8
