## Supplementary Material 1 for "idCOV: a pipeline for quick clade identification of SARS-CoV-2 isolates": VIC1783_coverage.csv

chr	start	end	n_covering_frags	n_covered_bases	size	frac_covered
MN908947.3	240	241	479	1	1	1
MN908947.3	1058	1059	1276	1	1	1
MN908947.3	3036	3037	2730	1	1	1
MN908947.3	8781	8782	644	1	1	1
MN908947.3	11082	11083	2480	1	1	1
MN908947.3	14407	14408	1854	1	1	1
MN908947.3	14804	14805	2571	1	1	1
MN908947.3	17746	17747	438	1	1	1
MN908947.3	17857	17858	359	1	1	1
MN908947.3	18059	18060	1549	1	1	1
MN908947.3	23402	23403	3731	1	1	1
MN908947.3	25562	25563	1806	1	1	1
MN908947.3	26143	26144	3546	1	1	1
MN908947.3	28143	28144	2655	1	1	1
MN908947.3	28880	28881	410	1	1	1
MN908947.3	28881	28882	417	1	1	1
MN908947.3	28882	28883	408	1	1	1
