## Supplementary Material 1 for "idCOV: a pipeline for quick clade identification of SARS-CoV-2 isolates": VIC1783_markers.csv

pos	n_covering_frags	ref	alt	is_mutated	original_ref
241	479	C	T	yes	C
1059	1276	C	C		C
3037	2730	C	T	yes	C
8782	644	C	C		C
11083	2480	G	T	yes	G
14408	1854	C	T	yes	C
14805	2571	C	C		C
17747	438	C	C		C
17858	359	A	A		A
18060	1549	C	C		C
23403	3731	A	G	yes	A
25563	1806	G	T	yes	G
26144	3546	G	G		G
28144	2655	T	T		T
28881	410	G	G		G
28882	417	G	G		G
28883	408	G	G		G
