## Supplementary Material 1 for "idCOV: a pipeline for quick clade identification of SARS-CoV-2 isolates": VIC1783_mutations.csv

pos	ref	alt	qual	pos_c	ref_c	alt_c
241	C	T	14922.2	241	C	T
2416	C	T	56725.7	2416	C	T
3037	C	T	87786.7	3037	C	T
8371	G	T	38865.3	8371	G	T
11074	CTTTTTTTTGTATGA	CTTTTTTTTTTATGA	47262.3	11074	C	C
11074	CTTTTTTTTGTATGA	CTTTTTTTTTTATGA	47262.3	11075	T	T
11074	CTTTTTTTTGTATGA	CTTTTTTTTTTATGA	47262.3	11076	T	T
11074	CTTTTTTTTGTATGA	CTTTTTTTTTTATGA	47262.3	11077	T	T
11074	CTTTTTTTTGTATGA	CTTTTTTTTTTATGA	47262.3	11078	T	T
11074	CTTTTTTTTGTATGA	CTTTTTTTTTTATGA	47262.3	11079	T	T
11074	CTTTTTTTTGTATGA	CTTTTTTTTTTATGA	47262.3	11080	T	T
11074	CTTTTTTTTGTATGA	CTTTTTTTTTTATGA	47262.3	11081	T	T
11074	CTTTTTTTTGTATGA	CTTTTTTTTTTATGA	47262.3	11082	T	T
11074	CTTTTTTTTGTATGA	CTTTTTTTTTTATGA	47262.3	11083	G	T
11074	CTTTTTTTTGTATGA	CTTTTTTTTTTATGA	47262.3	11084	T	T
11074	CTTTTTTTTGTATGA	CTTTTTTTTTTATGA	47262.3	11085	A	A
11074	CTTTTTTTTGTATGA	CTTTTTTTTTTATGA	47262.3	11086	T	T
11074	CTTTTTTTTGTATGA	CTTTTTTTTTTATGA	47262.3	11087	G	G
11074	CTTTTTTTTGTATGA	CTTTTTTTTTTATGA	47262.3	11088	A	A
14408	C	T	59181.1	14408	C	T
23403	A	G	120555	23403	A	G
25563	G	T	55595.2	25563	G	T
