## Supplementary Material 1 for "idCOV: a pipeline for quick clade identification of SARS-CoV-2 isolates": VIC2284_coverage.csv

chr	start	end	n_covering_frags	n_covered_bases	size	frac_covered
MN908947.3	240	241	1638	1	1	1
MN908947.3	1058	1059	3757	1	1	1
MN908947.3	3036	3037	4090	1	1	1
MN908947.3	8781	8782	2696	1	1	1
MN908947.3	11082	11083	6238	1	1	1
MN908947.3	14407	14408	6073	1	1	1
MN908947.3	14804	14805	8218	1	1	1
MN908947.3	17746	17747	2522	1	1	1
MN908947.3	17857	17858	2460	1	1	1
MN908947.3	18059	18060	2994	1	1	1
MN908947.3	23402	23403	7585	1	1	1
MN908947.3	25562	25563	7685	1	1	1
MN908947.3	26143	26144	8515	1	1	1
MN908947.3	28143	28144	5481	1	1	1
MN908947.3	28880	28881	2220	1	1	1
MN908947.3	28881	28882	2218	1	1	1
MN908947.3	28882	28883	2240	1	1	1
