## Supplementary Material 1 for "idCOV: a pipeline for quick clade identification of SARS-CoV-2 isolates": VIC2284_markers.csv

pos	n_covering_frags	ref	alt	is_mutated	original_ref
241	1638	C	T	yes	C
1059	3757	C	C		C
3037	4090	C	T	yes	C
8782	2696	C	C		C
11083	6238	G	G		G
14408	6073	C	T	yes	C
14805	8218	C	C		C
17747	2522	C	C		C
17858	2460	A	A		A
18060	2994	C	C		C
23403	7585	A	G	yes	A
25563	7685	G	G		G
26144	8515	G	G		G
28144	5481	T	T		T
28881	2220	G	A	yes	G
28882	2218	G	A	yes	G
28883	2240	G	C	yes	G
