## Supplementary Material 1 for "idCOV: a pipeline for quick clade identification of SARS-CoV-2 isolates": VIC2284_mutations.csv

pos	ref	alt	qual	pos_c	ref_c	alt_c
241	C	T	47083.4	241	C	T
1163	A	T	126408	1163	A	T
3037	C	T	119425	3037	C	T
7540	T	C	202696	7540	T	C
14408	C	T	183277	14408	C	T
16647	G	T	202204	16647	G	T
18555	C	T	187299	18555	C	T
22480	C	T	448.97	22480	C	T
22992	G	A	18331.9	22992	G	A
23401	GGA	AGG	226470	23401	G	A
23401	GGA	AGG	226470	23402	G	G
23401	GGA	AGG	226470	23403	A	G
28881	GGG	AAC	66807	28881	G	A
28881	GGG	AAC	66807	28882	G	A
28881	GGG	AAC	66807	28883	G	C
