## Supplementary Material 1 for "idCOV: a pipeline for quick clade identification of SARS-CoV-2 isolates": VIC2284_scores_vs_strains.csv

id	clade	manhattan
gisaid	GR	0
gisaid	G	3
gisaid	GH_2	4
gisaid	GH_1	5
gisaid	L	7
gisaid	O_1	7
gisaid	O_2	9
gisaid	S_1	9
gisaid	V_2	9
gisaid	V_1	10
gisaid	S_2	12
new_nextstrain	20B	0
new_nextstrain	20A_1	3
new_nextstrain	20A_2	4
new_nextstrain	20C	5
new_nextstrain	19A_1	7
new_nextstrain	19A_2	8
new_nextstrain	19B_1	9
new_nextstrain	19B_2	12
old_nextstrain	A2a	0
old_nextstrain	A2	4
old_nextstrain	A6	7
old_nextstrain	A3	8
old_nextstrain	B	8
old_nextstrain	B4	8
old_nextstrain	A1a	9
old_nextstrain	B1	12
