## Supplementary Material 1 for "idCOV: a pipeline for quick clade identification of SARS-CoV-2 isolates": VIC2646_coverage.csv

chr	start	end	n_covering_frags	n_covered_bases	size	frac_covered
MN908947.3	240	241	8395	1	1	1
MN908947.3	1058	1059	5293	1	1	1
MN908947.3	3036	3037	7220	1	1	1
MN908947.3	8781	8782	2369	1	1	1
MN908947.3	11082	11083	6930	1	1	1
MN908947.3	14407	14408	7852	1	1	1
MN908947.3	14804	14805	9449	1	1	1
MN908947.3	17746	17747	4811	1	1	1
MN908947.3	17857	17858	5469	1	1	1
MN908947.3	18059	18060	4572	1	1	1
MN908947.3	23402	23403	7063	1	1	1
MN908947.3	25562	25563	8974	1	1	1
MN908947.3	26143	26144	14717	1	1	1
MN908947.3	28143	28144	6028	1	1	1
MN908947.3	28880	28881	2266	1	1	1
MN908947.3	28881	28882	2261	1	1	1
MN908947.3	28882	28883	2295	1	1	1
