## Supplementary Material 1 for "idCOV: a pipeline for quick clade identification of SARS-CoV-2 isolates": VIC2646_markers.csv

pos	n_covering_frags	ref	alt	is_mutated	original_ref
241	8395	C	T	yes	C
1059	5293	C	C		C
3037	7220	C	T	yes	C
8782	2369	C	C		C
11083	6930	G	G		G
14408	7852	C	T	yes	C
14805	9449	C	C		C
17747	4811	C	C		C
17858	5469	A	A		A
18060	4572	C	C		C
23403	7063	A	G	yes	A
25563	8974	G	G		G
26144	14717	G	G		G
28144	6028	T	T		T
28881	2266	G	A	yes	G
28882	2261	G	A	yes	G
28883	2295	G	C	yes	G
