## Supplementary Material 1 for "idCOV: a pipeline for quick clade identification of SARS-CoV-2 isolates": VIC2646_mutations.csv

pos	ref	alt	qual	pos_c	ref_c	alt_c
241	C	T	240162	241	C	T
1163	A	T	170061	1163	A	T
3037	C	T	205989	3037	C	T
7540	T	C	253763	7540	T	C
14408	C	T	237244	14408	C	T
16647	G	T	281397	16647	G	T
18555	C	T	202683	18555	C	T
22992	G	A	59026.2	22992	G	A
23401	GGA	AGG	210648	23401	G	A
23401	GGA	AGG	210648	23402	G	G
23401	GGA	AGG	210648	23403	A	G
28881	GGG	AAC	67831.9	28881	G	A
28881	GGG	AAC	67831.9	28882	G	A
28881	GGG	AAC	67831.9	28883	G	C
