## Supplementary Material 1 for "idCOV: a pipeline for quick clade identification of SARS-CoV-2 isolates": VIC4055_coverage.csv

chr	start	end	n_covering_frags	n_covered_bases	size	frac_covered
MN908947.3	240	241	11	1	1	1
MN908947.3	1058	1059	4418	1	1	1
MN908947.3	3036	3037	5709	1	1	1
MN908947.3	8781	8782	6	1	1	1
MN908947.3	11082	11083	144	1	1	1
MN908947.3	14407	14408	7465	1	1	1
MN908947.3	14804	14805	18	1	1	1
MN908947.3	17746	17747	1058	1	1	1
MN908947.3	17857	17858	22	1	1	1
MN908947.3	18059	18060	3545	1	1	1
MN908947.3	23402	23403	1292	1	1	1
MN908947.3	25562	25563	8002	1	1	1
MN908947.3	26143	26144	9392	1	1	1
MN908947.3	28143	28144	683	1	1	1
MN908947.3	28880	28881	13	1	1	1
MN908947.3	28881	28882	13	1	1	1
MN908947.3	28882	28883	13	1	1	1
