## Supplementary Material 1 for "idCOV: a pipeline for quick clade identification of SARS-CoV-2 isolates": VIC4055_markers.csv

pos	n_covering_frags	ref	alt	is_mutated	original_ref
241	11	C	T	yes	C
1059	4418	C	C		C
3037	5709	C	T	yes	C
8782	6	C	Z		C
11083	144	G	G		G
14408	7465	C	T	yes	C
14805	18	C	C		C
17747	1058	C	C		C
17858	22	A	A		A
18060	3545	C	C		C
23403	1292	A	G	yes	A
25563	8002	G	G		G
26144	9392	G	G		G
28144	683	T	T		T
28881	13	G	A	yes	G
28882	13	G	A	yes	G
28883	13	G	C	yes	G
