## Supplementary Material 1 for "idCOV: a pipeline for quick clade identification of SARS-CoV-2 isolates": VIC4055_mutations.csv

pos	ref	alt	qual	pos_c	ref_c	alt_c
241	C	T	307.821	241	C	T
1163	A	T	132482	1163	A	T
3037	C	T	159092	3037	C	T
7540	T	C	315.984	7540	T	C
14408	C	T	223948	14408	C	T
17552	G	A	242107	17552	G	A
18555	C	T	1993.87	18555	C	T
22992	G	A	5862.89	22992	G	A
23401	GGA	AGG	37980.4	23401	G	A
23401	GGA	AGG	37980.4	23402	G	G
23401	GGA	AGG	37980.4	23403	A	G
28881	GGG	AAC	336.339	28881	G	A
28881	GGG	AAC	336.339	28882	G	A
28881	GGG	AAC	336.339	28883	G	C
