## Supplementary Material 1 for "idCOV: a pipeline for quick clade identification of SARS-CoV-2 isolates": VIC4055_scores_vs_strains.csv

id	clade	manhattan
gisaid	GR	0.5
gisaid	G	3.5
gisaid	GH_2	4.5
gisaid	GH_1	5.5
gisaid	L	7.5
gisaid	O_1	7.5
gisaid	S_1	8.5
gisaid	O_2	9.5
gisaid	V_2	9.5
gisaid	V_1	10.5
gisaid	S_2	11.5
new_nextstrain	20B	0.5
new_nextstrain	20A_1	3.5
new_nextstrain	20A_2	4.5
new_nextstrain	20C	5.5
new_nextstrain	19A_1	7.5
new_nextstrain	19A_2	8.5
new_nextstrain	19B_1	8.5
new_nextstrain	19B_2	11.5
old_nextstrain	A2a	0.5
old_nextstrain	A2	4.5
old_nextstrain	A6	7.5
old_nextstrain	B	7.5
old_nextstrain	B4	7.5
old_nextstrain	A3	8.5
old_nextstrain	A1a	9.5
old_nextstrain	B1	11.5
