## Supplementary Table 1 for "idCOV: a pipeline for quick clade identification of SARS-CoV-2 isolates"

### Sheet: Sheet1
	Genomic Location	241	1059	3037	8782	11083	14408	14805	17747	17858	18060	23403	25563	26144	28144	28881	28882	28883	Cross reference
	Reference nucleotide	C	C	C	C	G	C	C	C	A	C	A	G	G	T	G	G	G
	Protein annotation	leader sequence	Ofr1a:T265I	nsp3, F105F	nsp4, S75S	orf1a:L3606F	Orf1b:P134L	noncoding	helicase, P504L	helicase, Y541C	noncoding	S:D614G	Orf3a: Q57H	Orf3a: G251V	nsp8 (RNA primase), L84S	N:R203K	N:G204R	Orf14:G50N
Old Nextstrain	A1a	C	C	C	C	G	C	T	C	A	C	A	G	T	T	G	G	G
	A1b	C	C	C	C	G	C	C	C	A	C	A	G	G	T	G	G	G
	A1c	C	C	C	C	G	C	C	C	A	C	A	G	G	T	G	G	G
	A1d	C	C	C	C	G	C	C	C	A	C	A	G	G	T	G	G	G
	A2	T	C	T	C	G	C	C	C	A	C	G	G	G	T	G	G	G
	A2a1	T	C	T	C	G	T	C	C	A	C	G	G	G	T	A	A	C
	A2a2	T	C	T	C	G	T	C	C	A	C	G	G	G	T	G	G	G
	A2a3	T	T	T	C	G	T	C	C	A	C	G	T	G	T	G	G	G
	A3	C	C	C	C	T	C	C	C	A	C	A	G	G	T	G	G	G
	A6	C	C	C	C	G	C	C	C	A	C	A	G	G	T	G	G	G
	B	C	C	C	T	G	C	C	C	A	C	A	G	G	T	G	G	G
	B1	C	C	C	T	G	C	C	T	G	T	A	G	G	C	G	G	G
	B4	C	C	C	T	G	C	C	C	A	C	A	G	G	T	G	G	G
New NextStrain	19A	C	C	C	C		C					A	G		T	G	G	G
	19B	C	C	C	T		C					A	G		C	G	G	G
	20A	T	C	T	C		T					G	T		T	G	G	G
	20B	T	C	T	C		T					G	G		T	A	A	C	Compatible with A2a1 and GR
	20C	T	T	T	C		T					G	T		T	G	G	G	Compatible with A2a3 and GH
GISAID	L	C		C	C	G						A	G	G	T		G
	S	C		C	T	G						A	G	G	C		G
	V	C		C	C	T						A	G	T	T		G
	G	T		T	C	G						G	G	G	T		G
	GR	T		T	C	G						G	G	G	T		A		Compatible with A2a1 and 20B
	GH	T		T	C	G						G	T	G	T		G		Compatible with A2a3 and 20C

### Sheet: Sheet2
leader sequence
Ofr1a:T265I
nsp3, F105F
nsp4, S75S
orf1a:L3606F
Orf1b:P134L
noncoding
helicase, P504L
helicase, Y541C
noncoding
S:D614G															leader sequence	Ofr1a:T265I	nsp3, F105F	nsp4, S75S	orf1a:L3606F	Orf1b:P134L	noncoding	helicase, P504L	helicase, Y541C	noncoding	S:D614G	Orf3a: Q57H	Orf3a: G251V	nsp8 (RNA primase), L84S	N:R203K	N:G204R	Orf14:G50N
Orf3a: Q57H
Orf3a: G251V
nsp8 (RNA primase), L84S
N:R203K
N:G204R
Orf14:G50N
